# N-of-one differential gene expression without control samples using a deep generative model

**DOI:** 10.1101/2023.01.27.525843

**Authors:** Iñigo Prada-Luengo, Viktoria Schuster, Yuhu Liang, Thilde Terkelsen, Valentina Sora, Anders Krogh

**Affiliations:** Department of Computer Science, University of Copenhagen, Denmark; Center for Health Data Science, University of Copenhagen, Denmark

**Author notes:** equal contributions (Iñigo Prada-Luengo, Viktoria Schuster, Yuhu Liang).

## Abstract

Differential gene expression analysis of bulk RNA sequencing data plays a major role in the diagnosis, prognosis, and understanding of disease. Such analyses are often challenging due to a lack of good controls and the heterogeneous nature of the samples. Here, we present a deep generative model that can replace control samples. The model is trained on RNA-seq data from healthy tissues and learns a low-dimensional representation that clusters tissues very well without supervision. When applied to cancer samples, the model accurately identifies representations close to the tissue of origin. We interpret these inferred representations as the closest normal to the disease samples and use the resulting count distributions to perform differential expression analysis of *single* cancer samples *without* control samples. In a detailed analysis of breast cancer, we demonstrate how our approach finds subtype-specific cancer driver and marker genes with high specificity and greatly outperforms the state-of-the-art method in detecting differentially expressed genes, DESeq2. We further show that the significant genes found using the model are highly enriched within cancer-specific driver genes across different cancer types. Our results show that the *in silico* closest normal provides a more favorable comparison than control samples.
