## Supplementary material for "N-of-one differential gene expression without control samples using a deep generative model": S.tables

### Sheet: S1 GTEx database
Table S1 Overview of the samples from GTEx
Tissue Site Detail field	Number of Sample per tissue	Number of Sample in training set	Number of Sample in test set
Adipose Tissue	1293	1155	138
Adrenal Gland	274	249	25
Artery	1398	1259	139
Bladder	21	18	3
Brain	2931	2625	306
Breast	482	440	42
cell	920	826	94
Cervis Uteri	19	16	3
Colon	822	741	81
Esophagus	1577	1429	148
Fallopian Tube	9	8	1
Heart	942	852	90
Kidney	98	91	7
Liver	251	226	25
Lung	655	589	66
Nerve	659	597	62
Ovary	195	176	19
Pancreas	360	327	33
Pituitary	301	265	36
Prostate	263	237	26
Minor Salivary Gland	178	160	18
Muscle	881	775	106
Skin	1420	1302	118
Small Intestine	193	171	22
Spleen	255	232	23
Stomach	384	349	35
Testis	410	349	61
Thyroid	706	639	67
Uterus	159	138	21
Vagina	173	160	13
whole blood	852	772	80
Study NA	133	-	-

### Sheet: S2 TCGA database
Table S2 Overview of TCGA tumor and TCGA adjacent samples
Tumor Tissue	Number of Tumor Samples	Number of Adjacent Normal Tissue Samples
Adrenocortical Carcinoma	79	0
Bladder Urothelial Carcinoma	414	19
Brain Lower Grade Glioma	532	0
Breast Invasive Carcinoma	1142	114
Colon Adenocarcinoma	505	41
Esophageal Carcinoma	185	13
Kidney Chromophobe	66	25
Kidney Renal Clear Cell Carcinoma	546	72
Kidney Renal Papillary Cell Carcinoma	291	32
Liver Hepatocellular Carcinoma	374	50
Lung Adenocarcinoma	537	64
Prostate Adenocarcinoma	506	52
Stomach Adenocarcinoma	416	37
Thyroid Carcinoma	513	59
Acute Myeloid Leukemia	178	0
Cervical Squamous Cell Carcinoma and Endocervical Adenocarcinoma	306	3
Cholangiocarcinoma	36	9
Glioblastoma Multiforme	170	5
Head and Neck squamous cell Carcinoma	504	44
Lung Squamous Cell Carcinoma	504	51
Lymphoid Neoplasm Diffuse Large B-cell Lymphoma	48	0
Mesothelioma	87	0
Ovarian Serous Cystadenocarcinoma	430	0
Pancreatic Adenocarcinoma	179	4
Rectum Adenocarcinoma	167	10
Sarcoma	263	2
Skin Cutaneous Melanoma	472	1
Testicular Germ Cell Tumors	156	0
Thymoma	120	2
Uterine Carcinosarcoma	57	0
Uterine Corpus Endometrial Carcinoma	554	35

### Sheet: S3 Breast subtypes clinical fil
Table S3 Clinical filters for breast cancer subtypes
Column Name	Include	Exclude	Note
gdc_cases.project.primary_site	Breast
gdc_experimental_strategy	RNA-Seq
gdc_cases.demographic.gender	female
gdc_cases.diagnoses.tumor_stage		stage iv & stage x
gdc_cases.samples.sample_type	Primary Tumor
cgc_case_pathologic_stage		Stage IV & Stage X
cgc_sample_sample_type	Primary Tumor
cgc_case_age_at_diagnosis	40-70		Match with GTEX
cgc_case_new_tumor_event_after_initial_treatment	NO | NA
cgc_case_prior_diagnosis		Yes
cgc_case_gender	FEMALE
cgc_slide_percent_tumor_nuclei	50		Minimum
cgc_slide_percent_necrosis	5		Maximum
cgc_slide_percent_tumor_cells	50		Minimum
cgc_slide_percent_neutrophil_infiltration	5		Maximum
xml_history_of_neoadjuvant_treatment		Yes
xml_distant_metastasis_present_ind2	NO | NA
xml_first_nonlymph_node_metastasis_anatomic_sites	NA
gdc_cases.demographic.race	white		Only if in GTEX
cgc_case_race	WHITE		Only if in GTEX
cgc_drug_therapy_pharmaceutical_therapy_type	Chemo+NA
xml_radiation_therapy	Chemo+NA

### Sheet: S4 Subtype - 34 genes
Table S4 Expression trend of the selected 34 PAM50 genes and the number of times it was found to have a significant differential expression
Gene	Basal	Her2	LumA	LumB	Basal	Her2	LumA	LumB
ANLN	up	up
BCL2				down				4
BIRC5		up		up
CCNB1				up
CDC6		up		up		3		2
CDH3			down	down
CEP55	up	up		up
EGFR				down				16
ERBB2		up				11
ESR1	down	down	up	up	4	6	16	19
FGFR4	down			down	1			5
FOXA1	down
FOXC1		down		down		6		7
GPR160	down	up	up	up	2	9	5	11
GRB7		up				8
KNTC2	up			up
KRT14	down	down	down	down		2		1
KRT17		down		down
KRT5		down		down		3		4
MELK	up			up
MIA		down	down	down		4	1	5
MLPH	down			down	10
MMP11		up	up	up		19	20	20
MYBL2	up			up	1			1
MYC		down				4
NAT1			up
PGR	down	down	up		9	7	10
PHGDH			down	down			6	9
RRM2		up				1
SFRP1		down	down	down		9	5	16
SLC39A6	down	down	up	up	1		13	12
TMEM45B	down	up			16	2
TYMS	up			up	1			1
UBE2T	up	up		up	1			3
The threshold to identify significant genes:
log2FoldChange > 1 or < -1
P-adjust value < 0.05

### Sheet: S5 Cancer Driver Genes
Table S5 Number of cancer driver genes
Cancer type	# of Driver genes
Acute Myeloid Leukemia	76
Adrenocortical Carcinoma	351
Bladder Urothelial Carcinoma	636
Brain Lower Grade Glioma	458
Breast Carcinoma	308
Cervical squamous cell carcinoma	332
Cholangiocarcinoma	52
Colon Adenocarcinoma	204
Esophageal	643
Glioblastoma multiforme	79
Head and Neck squamous cell carcinoma	261
Kidney Chromophobe	273
Kidney Renal Clear Cell Carcinoma	29
Kidney Renal Papillary Cell Carcinoma	364
Liver Hepatocellular Carcinoma	409
Lung Adenocarcinoma	152
Lung squamous cell carcinoma	391
Lymphoid Neoplasm Diffuse Large B−cell Lymphoma	7
Mesothelioma	96
Ovarian serous cystadenocarcinoma	363
Pancreatic adenocarcinoma	45
Prostate Adenocarcinoma	108
Rectum adenocarcinoma	199
Sarcoma	264
Skin Cutaneous Melanoma	312
Stomach Adenocarcinoma	237
Testicular Germ Cell Tumors	138
Thymoma	22
Thyroid Carcinoma	351
Uterine Carcinosarcoma	93
Uterine Corpus Endometrial Carcinoma	296
